# High-plex spatial RNA imaging in one round with conventional microscopes using color-intensity barcodes

**DOI:** 10.1101/2024.06.29.601330

**Authors:** Tianyi Chang, Shihui Zhao, Kunyue Deng, Zhizhao Liao, Mingchuan Tang, Yanxi Zhu, Wuji Han, Chenxi Yu, Wenyi Fan, Mengcheng Jiang, Guanbo Wang, Dongfang Liu, Jirun Peng, Yuhong Pang, Peng Fei, Jianbin Wang, Chunhong Zheng, Yanyi Huang

**Author notes:** Correspondance should be addressed to (C.Z.) and (Y.H.). These authors contributed equally to this work (Tianyi Chang, Shihui Zhao, Kunyue Deng, Zhizhao Liao, Mingchuan Tang).

## Abstract

Spatial RNA imaging has not been widely adopted because conventional fluorescence microscopy is limited to only a few channels, and the cyclic reactions needed to increase multiplexing in techniques such as sequential fluorescence in-situ hybridization (FISH) require sophisticated instrumentation. Here, we introduce ‘Profiling of RNA In-situ through Single-round iMaging’ (PRISM), a method that expands coding capacity through color intensity grading. Using a radius vector filtering strategy to ensure the distinguishability of codewords in color space, PRISM achieves up to 64-plex color-barcoded RNA imaging in a single imaging round with conventional microscopes. We validate PRISM’s versatility across various tissues by generating a 3D atlas of mouse embryonic development from E12.5 to E14.5, a quasi-3D tumor-normal transition landscape of human hepatocellular carcinoma (HCC), and a 3D cell atlas and subcellular RNA localization landscapes of mouse brain. Additionally, we show the critical role of cancer-associated fibroblasts (CAFs) in mediating immune infiltration and immune response heterogeneity within and between tumor microenvironments.
