## Supplementary material for "High-plex spatial RNA imaging in one round with conventional microscopes using color-intensity barcodes": Table S1

### Sheet: Sheet1
Mouse brain 2D		Embryo		HCC		Mouse brain 3D		Embryo (64 panels)
Slc17a7	0.5	Acta2	0.2	NaN		NaN		Acta2	1/10
Snap25	0.5	Col11a1	0.25					Col11a1	1/5
Gad1	0.5	Apoa1	0.2					Gad2	1/5
Gad2	0.5	Tnnt2	0.5					Hoxb8	1/5
Sst	0.333333							Afp	1/8
Mbp	0.333333							Apoa1	1/16
Gapdh	0.333333							Krt5	1/7
Fig 1		Fig 2, 3		Fig 4, 5		Fig 6		Robo2	1/5
								Runx2	1/7
								Stmn2	1/7
								Tnnt2	1/4
								Wnt5a	1/7
								Pitx1	1/4
								Ptgds	1/7
								Hba-X	1/4
								Col2a1	1/10
								Fabp7	1/4
								Ttr	1/36
								Myh11	1/4
								Myl2	1/10
								Ttn	1/5
								Wwp2	1/4
								Actc1	1/5
								Hand2	1/2
								Extended Data Fig. 8
* 1/2 means the ratio of functional padlock probe and irreplicable padlock probe is 1: 1, so only 1/2 of all target RNA will be amplified
Selective amplification: https://doi.org/10.1073/pnas.2309227120 (Fig2)
